# Dynamic Retuning of Precursor Supply Before and After the Evolution of the Dual Lignin Pathway in Poales

**DOI:** 10.1101/2025.06.05.658145

**Authors:** Jorge El-Azaz, Bethany Moore, Hiroshi A. Maeda

## Abstract

Plants produce diverse and abundant natural products, critical for plant adaptation and human society. While tremendous diversification of plant natural product pathways is well documented, how the upstream primary metabolism evolved in coordination with the lineage-specific pathways remain poorly understood. Here we studied the evolution of aromatic amino acid (AAA) biosynthesis during the emergence of tyrosine-derived lignin pathway uniquely found in grasses and closely related Poales. Phylogeny-guided *in vitro* and *in planta* functional analyses were conducted on two key regulatory enzymes—3-deoxy-D-*arabino*-heptulosonate 7-phosphate synthase (DHS) and arogenate dehydrogenase (TyrA)—catalyzing the first and last steps of AAA and tyrosine biosynthesis, respectively. Deregulated TyrAs were broadly present across Poales, with PACMAD grasses exhibiting stronger deregulation, suggesting that the active tyrosine biosynthesis likely emerged before, but were also selected upon, the evolution of tyrosine-lignin pathway. Conversely, DHS deregulation occurred more recently within BOP grasses after the emergence of tyrosine-lignin pathway, via multiple mutations that acted synergistically in the enzyme’s allosteric regulatory domain. The study highlights how the regulation of upstream primary metabolism is dynamically tuned both before and after the evolution of emerging natural product pathways. These findings underscore the importance of coordinating primary and secondary metabolism for efficient production of natural products in plants.
