## Supplemental Table S1 for "Dynamic Retuning of Precursor Supply Before and After the Evolution of the Dual Lignin Pathway in Poales"

### Sheet: Gene exp
		P:_First_internode_(27_DAG)_1	P:_First_internode_(27_DAG)_2	P:_First_internode_(27_DAG)_3	P:_Leaf_(27_DAG)_1	P:_Leaf_(27_DAG)_2	P:_Leaf_(27_DAG)_3
TyrA1	Bradi1g34790	138.4	186	95.8	77.3	65.7	71.3		140.067	71.4333					<0.5
TyrA2	Bradi1g34807	16.4	21.1	15.7	24	29.2	40.1		17.7333	31.1					<1
TyrA3	Bradi1g39160	161.1	232.2	140.4	68.1	89.7	137.5		177.9	98.4333					1-1.5
BdPTAL	Bradi3g49250	1110	1489.5	1322.1	68.8	70	56.4		1307.2	65.0667					1.5-1.99
Bd4CL	Bradi1g31320	507.9	471.8	479.3	127.5	143.4	159.7		486.333	143.533					2 to 2.99
BdCOMT	Bradi3g16530	600.2	1073.5	537	245.7	315.1	264.8		736.9	275.2					3 to 8
BdCAD	Bradi3g06480	600.2	1073.5	537	245.7	315.1	264.8		736.9	275.2					8-15.99
BdPMT	Bradi2g36910	85.3	209.7	143.1	20.3	18.1	19.5		146.033	19.3					>16
BdCYP75A	bradi1g61577	46.6	74.7	71.5	27.6	33.5	34.5		64.2667	31.8667
Sorghum		internode_growing	leaf_blade
TyrA1	Sb10g029520	17.7101	5.57898							Bradi1g34790	TyrA1	1.9608
TyrA2	Sb10g029540	0.663408	1.87394							Bradi1g34807	TyrA2	0.570204						Locus	Enzyme	change ratio		full rosette	2nd internode
TyrA3	Sb10g021300	7.28813	6.39953							Bradi1g39160	TyrA3	1.80731					tyrosine biosynthesis	AT5G34930	TyrA1	1.15909		44	51		<0.5
PTAL1	Sb04g026510	932.791	14.7042							Bradi3g49250	BdPTAL	20.0902						AT1G15710	TyrA2	0.648855		131	85		<1
PTAL2	Sb06g022740	194.655	0.846725							Bradi1g31320	Bd4CL	3.3883					phenylalanine biosynthesis	AT1G11790	ADT1	0.411765		136	56		1-1.5
PAL	Sb04g026520	220.273	101.332							Bradi3g16530	BdCOMT	2.67769						AT3G07630	ADT2	0.755102		98	74		1.5-1.99
PMT	Sb09g002910	30.7979	0.62063							Bradi3g06480	BdCAD	2.67769						AT2G27820	ADT3	1.02381		126	129		2 to 2.99
C3'H1	Sb09g024210	72.8976	7.4705							Bradi2g36910	BdPMT	7.56649						AT3G44720	ADT4	3.23		100	323		3 to 8
COMT	Sb07g003860	507.334	60.4932							Bradi1g61577	BdCYP75A	2.01674						AT5G22630	ADT5	15.3231		65	996		8-15.99
CYP75A-1	Sb01g034460	3.611	0.279742															AT1G08250	ADT6	2.22222		72	160		>16
										Sb10g029520	TyrA1	3.17443					lignin biosynthesis	AT2G37040	PAL1	7.35556		315	2317
										Sb10g029540	TyrA2	0.354018						AT3G53260	PAL2	3.44133		392	1349
TyrA1	LOC_Os06g49505	na	na							Sb10g021300	TyrA3	1.13885						AT2G30490	C4H	7.96761		247	1968
TyrA2	LOC_Os06g49520	363.13	270.34		1.34323					Sb04g026510	PTAL	63.437						AT1G51680	CL1	8.24927		341	2813
TyrA3	LOC_Os06g35050	687.03	10.66		64.4493					Sb06g022740	PTAL	229.892						AT3G21240	CL2	4.36364		66	288
PTAL1	LOC_Os02g41630	178700	25796		6.92743					Sb04g026520	PAL	2.17378						AT5G48930	HCT	4.59245		530	2434
PTAL2	LOC_Os04g43760	160.75	274.66		0.585269					Sb09g002910	PMT	49.6236						AT5G54160	COMT	8.73479		411	3590
PAL2	LOC_Os02g41650	182510	25590		7.13208					Sb09g024210	C3'H	9.75806						AT1G52760	CSE	8.64074		270	2333
PAL	LOC_Os02g41680.1	57745	931.01		62.024					Sb07g003860	COMT	8.38663						AT1G15950	CCR1	3.33003		303	1009
C4H3	LOC_Os02g26770	10184	8.3275		1222.94					Sb01g034460	CYP75A	12.9083						AT4G36220	F5H	4.43478		92	408
Os4CL3	LOC_Os02g08100	22343	1035.1		21.5854
Os4CL4	LOC_Os06g44620	24086	1160		20.7638					LOC_Os06g49505	TyrA1	na
C3'H1	LOC_Os05g41440	28710	2053.3		13.9824					LOC_Os06g49520	TyrA2	1.34323
OsCCR1	LOC_Os08g34280	129530	27065		4.78589					LOC_Os06g35050	TyrA3	64.4493
OsCCR2	LOC_Os02g08420	2383.1	832.77		2.86165					LOC_Os02g41630	PTAL1	6.92743
COMT1/ROMT9	LOC_Os08g06100	386060	130110		2.96718					LOC_Os04g43760	PTAL2	0.585269
CAD2	LOC_Os02g09490	206240	32410		6.36347					LOC_Os02g41650	PAL2	7.13208
F5H1	LOC_Os10g36848	13034	1591.5		8.18976					LOC_Os02g41680	PAL	62.024
										LOC_Os02g26770	C4H3	1222.94
										LOC_Os02g08100	Os4CL3	21.5854
										LOC_Os06g44620	Os4CL4	20.7638
										LOC_Os05g41440	C3'H1	13.9824
										LOC_Os08g34280	OsCCR1	4.78589
										LOC_Os02g08420	OsCCR2	2.86165
										LOC_Os08g06100	COMT1/ROMT9	2.96718
										LOC_Os02g09490	CAD2	6.36347
										LOC_Os10g36848	F5H1	8.18976

### Sheet: Cloning primers
Supplemental Table S1. DNA primer list
Primer name	Primer Sequence (from 5'-)	Organism	Target gene	Purpose
pHM1594 JaTyrA1 5'F	CGTATTTTTATATCCAGCTCCC	Joinvillea ascendens	JaTyrA1	nested PCR for cloning
pHM1595 JaTyrA1 3'R	AACAAGCAGTATGAACAAACCC	Joinvillea ascendens	JaTyrA1	nested PCR for cloning
pHM1596 JaTyrA2 5'F	CCAAAGTAGCAATACCATTGC	Joinvillea ascendens	JaTyrAnc	nested PCR for cloning
pHM1597 JaTyrA2 3'R	GCAAAATACTGATCAGCGTAC	Joinvillea ascendens	JaTyrAnc	nested PCR for cloning
pHM1609 SaTyrA1 5F	GACGACCCGCCATTTATCG	Streptochaeta angustifolia	SaTyrA1	nested PCR for cloning
pHM1610 SaTyrA1 3R	AAAATGCAGTACGCGCAACC	Streptochaeta angustifolia	SaTyrA1	nested PCR for cloning
pHM1611 SaTyrA2 5F	TGAACACGGTGCACAGCACC	Streptochaeta angustifolia	SaTyrAnc	nested PCR for cloning
pHM1612 SaTyrA2 3R	AAATCTTGCATAGCCAGATGC	Streptochaeta angustifolia	SaTyrAnc	nested PCR for cloning
pHM1613JaADH1pET F	GGTGCCGCGCGGCAGCCATATGCGCGCCGTGGACGCCGCCC	Joinvillea ascendens	JaTyrA1	In-Fusion cloning into NdeI/BamHI sites of pET28a
pHM1614JaADH1pET R	CGGAGCTCGAATTCGGATCCCTACTTGCGGACGACAGGC	Joinvillea ascendens	JaTyrA1	In-Fusion cloning into NdeI/BamHI sites of pET28a
pHM1615JaADH2pET F	GGTGCCGCGCGGCAGCCATATGGTTCGTGTCGACGTCGCTTC	Joinvillea ascendens	JaTyrAnc	In-Fusion cloning into NdeI/BamHI sites of pET28a
pHM1616JaADH2pET R	CGGAGCTCGAATTCGGATCCTCATCTCGTGTTAGTGGTCAC	Joinvillea ascendens	JaTyrAnc	In-Fusion cloning into NdeI/BamHI sites of pET28a
pHM1617SaADH1pET F	GGTGCCGCGCGGCAGCCATATGCGCGCTCTGGACGCGGCG	Streptochaeta angustifolia	SaTyrA1	In-Fusion cloning into NdeI/BamHI sites of pET28a
pHM1618SaADH1pET R	CGGAGCTCGAATTCGGATCCTCACTTGTGGATGGGGGTAG	Streptochaeta angustifolia	SaTyrA1	In-Fusion cloning into NdeI/BamHI sites of pET28a
pHM1619SaADH2pET F	GGTGCCGCGCGGCAGCCATATGGCTGCCGTCGACGGGGCTC	Streptochaeta angustifolia	SaTyrAnc	In-Fusion cloning into NdeI/BamHI sites of pET28a
pHM1620SaADH2pET R	CGGAGCTCGAATTCGGATCCTCATCTTGCTTTCGCAAAGCC	Streptochaeta angustifolia	SaTyrAnc	In-Fusion cloning into NdeI/BamHI sites of pET28a
pHM1706 AcoTyrA1F	GGTGCCGCGCGGCAGCCATATGGTGCTGGCCATGGACGCGGC	Ananas comosus	AcTyrA1	In-Fusion cloning into NdeI/BamHI sites of pET28a
pHM1707 AcoTyrA1R	CGGAGCTCGAATTCGGATCCTTAACTCCCCGTCAAATTCTGTG	Ananas comosus	AcTyrA1	In-Fusion cloning into NdeI/BamHI sites of pET28a
pHM1708 AcoTyrA2F	GGTGCCGCGCGGCAGCCATATGGCAAATCACTGCAATGTCATGG	Ananas comosus	AcTyrAnc	In-Fusion cloning into NdeI/BamHI sites of pET28a
pHM1709 AcoTyrA2R	CGGAGCTCGAATTCGGATCCTCACTCACTTTGCCTTGTCTCACC	Ananas comosus	AcTyrAnc	In-Fusion cloning into NdeI/BamHI sites of pET28a
pHM1762-Zm084UTR	ATGAGATTGGGGGCGAGACG	Zea mays	ZmTyrA1a	nested PCR for cloning
pHM1767-Zm084NdeI	GGTGCCGCGCGGCAGCCATATGCGCGCGGTGGACGCCGCCC	Zea mays	ZmTyrA1a	In-Fusion cloning into NdeI/BamHI sites of pET28a
pHM1769-ZmTyrA1sBamHI	CGGAGCTCGAATTCGGATCCCTACTTGCGGACGTTGGAGGAG	Zea mays	ZmTyrA1a	In-Fusion cloning into NdeI/BamHI sites of pET28a
pHM1765-OsTyrA1NdeI	GGTGCCGCGCGGCAGCCATATGCGCGCCATCGACGCAGCCC	Oryza sativa	OsTyrA1	In-Fusion cloning into NdeI/BamHI sites of pET28a
pHM1766-OsTyrA1BamHI	CGGAGCTCGAATTCGGATCCCTACTTCCTGACGGGGGTGTTG	Oryza sativa	OsTyrA1	In-Fusion cloning into NdeI/BamHI sites of pET28a
pHM1796 OsTyrA3nestF	CGCTCCGAGCTCTCTCGATCG	Oryza sativa	OsTyrAnc	nested PCR for cloning
pHM1797 OsTyrA3nestR	GTGTGGATACAACCTTACAGG	Oryza sativa	OsTyrAnc	nested PCR for cloning
pHM1798 OsTyrA3pETF	GGTGCCGCGCGGCAGCCATATGCTTCCCCAGCAGCAGCTGC	Oryza sativa	OsTyrAnc	In-Fusion cloning into NdeI/BamHI sites of pET28a
pHM1799 OsTyrA3pETR	CGGAGCTCGAATTCGGATCCCTACGGGATTGGGACCCTC	Oryza sativa	OsTyrAnc	In-Fusion cloning into NdeI/BamHI sites of pET28a
pHM1800 ZmTyrA3nestF	GGTCCATCGATCACCGATGG	Zea mays	ZmTyrAnc	nested PCR for cloning
pHM1801 ZmTyrA3R	CTAAAGCGTAGGAGAGGCTAG	Zea mays	ZmTyrAnc	nested PCR for cloning
pHM1802 ZmTyrA3pETF	GGTGCCGCGCGGCAGCCATATGTCTCCATCTCCGCTGGAGG	Zea mays	ZmTyrAnc	In-Fusion cloning into NdeI/BamHI sites of pET28a
pHM1803 ZmTyrA3pETR	CGGAGCTCGAATTCGGATCCCTAAAGCGTAGGAGAGGCTAG	Zea mays	ZmTyrAnc	In-Fusion cloning into NdeI/BamHI sites of pET28a
pHM1820 GGZmTyrA3F	TCACTCTGTGGTCTCAAATGTCTCCATCTCCGCTGGAGG	Zea mays	ZmTyrAnc	In-Fusion cloning into pAGM1287 BsaI sites as Golden Gate level 0 part
pHM1821 GGZmTyrA3R	CCACTTCGTGGTCTCACGAACTAAGCGTAGGAGAGGCTAG	Zea mays	ZmTyrAnc	In-Fusion cloning into pAGM1287 BsaI sites as Golden Gate level 0 part
pHM1822 GGAcTyrA2F	TCACTCTGTGGTCTCAAATGGCAAATCACTGCAATGTCATG	Ananas comosus	AcTyrAnc	In-Fusion cloning into pAGM1287 BsaI sites as Golden Gate level 0 part
pHM1823 GGAcTyrA2R	CCACTTCGTGGTCTCACGAACTCTCACTTTGCCTTGTCTCACC	Ananas comosus	AcTyrAnc	In-Fusion cloning into pAGM1287 BsaI sites as Golden Gate level 0 part
pHM1912JaTyrA2 GGF	TCACTCTGTGGTCTCAAATGGTTCGTGTCGACGTCGCTTC	Joinvillea ascendens	JaTyrAnc	In-Fusion cloning into pAGM1287 BsaI sites as Golden Gate level 0 part
pHM11913JaTyrA2 GGR	CCACTTCGTGGTCTCACGAACTTCTCGTGTTAGTGGTCAC	Joinvillea ascendens	JaTyrAnc	In-Fusion cloning into pAGM1287 BsaI sites as Golden Gate level 0 part
pHM1914SaTyrA2 GGF	TCACTCTGTGGTCTCAAATGGCTGCCGTCGACGGGGCTC	Streptochaeta angustifolia	SaTyrAnc	In-Fusion cloning into pAGM1287 BsaI sites as Golden Gate level 0 part
pHM1915SaTyrA2 GGR	CCACTTCGTGGTCTCACGAACTTCTTGCTTTCGCAAAGCC	Streptochaeta angustifolia	SaTyrAnc	In-Fusion cloning into pAGM1287 BsaI sites as Golden Gate level 0 part
pHM2396 JaDHS3ab nstF	CTAAACACCTCGCCGCAGC	Joinvillea ascendens	JaDHS1	nested PCR for cloning
pHM2397 JaDHS3ab nstR	ATCTACCTCCCCTCCCTCGC	Joinvillea ascendens	JaDHS1	nested PCR for cloning
pHM2398 JaDHS3ab Fwd	GGTGCCGCGCGGCAGCCATATGGCCGTCCACGCCGCCGAG	Joinvillea ascendens	JaDHS1	In-fusion cloning into pET28a modified vector as Golden Gate level 0 part
pHM2399 JaDHS3ab Rvs	CGGAGCTCGAATTCGGATCCTCAGAAAGCCAACGGAGGCAACG	Joinvillea ascendens	JaDHS1	In-fusion cloning into pET28a modified vector as Golden Gate level 0 part
pHM2404 SaDHS3ab nstF	TAACCCCTCACCTACCTCGC	Streptochaeta angustifolia	SaDHS1	nested PCR for cloning
pHM2405 SaDHS3ab nstR	ATCTACCTCTCCCTGCTTCC	Streptochaeta angustifolia	SaDHS1	nested PCR for cloning
pHM2406 SaDHS3ab Fwd	GGTGCCGCGCGGCAGCCATATGGCCGTCCACGCCGCGGAG	Streptochaeta angustifolia	SaDHS1	In-fusion cloning into pET28a modified vector as Golden Gate level 0 part
pHM2407 SaDHS3ab Rvs	CGGAGCTCGAATTCGGATCCTTAGAAAGCCAATGGCGGCAATG	Streptochaeta angustifolia	SaDHS1	In-fusion cloning into pET28a modified vector as Golden Gate level 0 part
pHM3075 PlDHS1a_GGF	GGCTCTTGGTCTCAAATGGCCGCTCACGCCGCCGACC	Pharus lappulaceous	PlDHS1a	In-fusion cloning into pET28a modified vector as Golden Gate level 0 part
pHM3076 PlDHS1a_GGR	AACTAATGGTCTCCCGAACTGAAAGCCAATGGAGGCAACG	Pharus lappulaceous	PlDHS1a	In-fusion cloning into pET28a modified vector as Golden Gate level 0 part
pHM3077 PlDHS1b_GGF	GGCTCTTGGTCTCAAATGGCCGTCCACGCCGCCGAGC	Pharus lappulaceous	PlDHS1b	In-fusion cloning into pET28a modified vector as Golden Gate level 0 part
pHM3078 PlDHS1b_GGR	AACTAATGGTCTCCCGAACTGAAAGCCAATGGGGGCAATG	Pharus lappulaceous	PlDHS1b	In-fusion cloning into pET28a modified vector as Golden Gate level 0 part
pHM3198 SvDHS1a F	GGCTCTTGGTCTCAAATGGCCATCCACGCCGCCGACCC	Setaria viridis	SvDHS1a	In-fusion cloning into pET28a modified vector as Golden Gate level 0 part
pHM3199 SvDHS1a R	AACTAATGGTCTCCCGAACTGAAAGCCAGTGGCAGCGGCAG	Setaria viridis	SvDHS1a	In-fusion cloning into pET28a modified vector as Golden Gate level 0 part
pHM3199 SvDHS1b F	GGCTCTTGGTCTCAAATGGCCGTGCACGCCGCGGAGCC	Setaria viridis	SvDHS1b	In-fusion cloning into pET28a modified vector as Golden Gate level 0 part
pHM3200 SvDHS1b R	AACTAATGGTCTCCCGAACTGAAACCAAAAGGCGGCAAGG	Setaria viridis	SvDHS1b	In-fusion cloning into pET28a modified vector as Golden Gate level 0 part
pHM3201 SvDHS2 F	GGCTCTTGGTCTCAAATGGCCCGCGCCGTGCGGGCGG	Setaria viridis	SvDHS2	In-fusion cloning into pET28a modified vector as Golden Gate level 0 part
pHM3202 SvDHS2 R	AACTAATGGTCTCCCGAACTCAGCCCCAATGATGGAATGG	Setaria viridis	SvDHS2	In-fusion cloning into pET28a modified vector as Golden Gate level 0 part
pHM3203 SvDHSnc F	GGCTCTTGGTCTCAAATGCCGCCGGCTCCCCCCAGTG	Setaria viridis	SvDHSnc	In-fusion cloning into pET28a modified vector as Golden Gate level 0 part
pHM3204 SvDHSnc R	AACTAATGGTCTCCCGAACTAGCAATAGCCCTGGACATCAATTTG	Setaria viridis	SvDHSnc	In-fusion cloning into pET28a modified vector as Golden Gate level 0 part
pHM3205 BdDHSnc F	GGCTCTTGGTCTCAAATGCGCGCGACGTCGGTCGCGG	Brachypodium distachyon	BdDHSnc	In-fusion cloning into pET28a modified vector as Golden Gate level 0 part
pHM3206 BdDHSnc R	AACTAATGGTCTCCCGAACTAGCTTCTACTCTAGATATCAAGC	Brachypodium distachyon	BdDHSnc	In-fusion cloning into pET28a modified vector as Golden Gate level 0 part
pHM3207 SbDHSnc F	GGCTCTTGGTCTCAAATGACCGATGGTTGGACCCCTG	Sorghum bicolor	SbDHSnc	In-fusion cloning into pET28a modified vector as Golden Gate level 0 part
pHM3208 SbDHSnc R	AACTAATGGTCTCCCGAACTTGCAACAACACGGCTGGTC	Sorghum bicolor	SbDHSnc	In-fusion cloning into pET28a modified vector as Golden Gate level 0 part
pHM3209 OsDHSnc F	GGCTCTTGGTCTCAAATGACCAGCGGTTGGGAACC	Oryza sativa	OsDHSnc	In-fusion cloning into pET28a modified vector as Golden Gate level 0 part
pHM3210 OsDHSnc R	AACTAATGGTCTCCCGAACTTGCAACTGCACGATAAAC	Oryza sativa	OsDHSnc	In-fusion cloning into pET28a modified vector as Golden Gate level 0 part
pHM3211 OsDHS1a F	GGCTCTTGGTCTCAAATGGCGGTCCACGCGGCCGACCC	Oryza sativa	OsDHS1a	In-fusion cloning into pET28a modified vector as Golden Gate level 0 part
pHM3212 OsDHS1a R	AACTAATGGTCTCCCGAACTGAAAGCCAATGGGGGCAATGG	Oryza sativa	OsDHS1a	In-fusion cloning into pET28a modified vector as Golden Gate level 0 part
pHM3213 OsDHS2 F	GGCTCTTGGTCTCAAATGGCGGTGCGGGCGGCGCCCCG	Oryza sativa	OsDHS2	In-fusion cloning into pET28a modified vector as Golden Gate level 0 part
pHM3214 OsDHS2 R	AACTAATGGTCTCCCGAACTGAGCCCCAAAGATGGGATGTTG	Oryza sativa	OsDHS2	In-fusion cloning into pET28a modified vector as Golden Gate level 0 part
pHM3421_PhlDHS_1F	CGACCACAGCGAGCAGGGC	Pharus lappulaceous	PlDHS1b	Amplification of wild type gBlock equivalent to "MUT2"
pHM3422_PhlDHS_1R	GCCCTGCTCGCTGTGGTCG	Pharus lappulaceous	PlDHS1b	Amplification of wild type gBlock equivalent to "MUT1"
pHM3423_PhlDHS_2F	ATTGTCACCTGGGTCACTG	Pharus lappulaceous	PlDHS1b	Amplification of wild type gBlock equivalent to "MUT3"
pHM3424_PhlDHS_2R	CAGTGACCCAGGTGACAAT	Pharus lappulaceous	PlDHS1b	Amplification of wild type gBlock equivalent to "MUT2"
pHM3497_Pharus_mut4R	ATTACCGGGTGGTCCAGTGTCAGTCCAGCTGCAGACATG	Pharus lappulaceous	PlDHS1b	generation of MUT4 on PlDHS1b by site-directed mutagenesis
pHM3498_Pharus_mut5F	ACTGGACCACCCGGTAATGTCGTCTACTGAATTCTGGACC	Pharus lappulaceous	PlDHS1b	generation of MUT4 on PlDHS1b by site-directed mutagenesis
pHM3499_Pharus_mut5R	TCAATCAGCTTCACTAAATCAGCGGGGTTC	Pharus lappulaceous	PlDHS1b	generation of MUT4 on PlDHS1b by site-directed mutagenesis
pHM3500_Pharus_mut6F	AAGCTGATTGATATACTAAACCCAACAAAC	Pharus lappulaceous	PlDHS1b	generation of MUT4 on PlDHS1b by site-directed mutagenesis
pHM3501_Pharus_mut6R	AACTAATGGTCTCCCGAACTGAAACCATATGTGGGCAATGGCAGGACGCTGTTG	Pharus lappulaceous	PlDHS1b	generation of MUT4 on PlDHS1b by site-directed mutagenesis
pHM3514_Pharus261F	CCCGGTAATGTCGTCTACTGAATTCTCG	Pharus lappulaceous	PlDHS1b	site-directed mutagenesis on PlDHS1b, I262V_T264S_T265S
pHM3515_Pharus261R	CAGTAGACGACATTACCGGGTGGTCCAC	Pharus lappulaceous	PlDHS1b	site-directed mutagenesis on PlDHS1b, I262V_T264S_T265S
pHM3516_Pharus335F	GAACCCCGCTGATTTAGTGAAGCTGATTG	Pharus lappulaceous	PlDHS1b	site-directed mutagenesis on PlDHS1b, T336A_E337D_ R340K
pHM3517_Pharus335R	CAGCTTCACTAAATCAGCGGGGTTCATTTTATC	Pharus lappulaceous	PlDHS1b	site-directed mutagenesis on PlDHS1b, T336A_E337D_ R340K
pHM3520_Pharus_M134T_F	CTCACGTTCGGAGGCCAGATGC	Pharus lappulaceous	PlDHS1b	site-directed mutagenesis on PlDHS1b, M134T
pHM3521_Pharus_M134T_R	CGAACGTGAGGACGGCGGACATC	Pharus lappulaceous	PlDHS1b	site-directed mutagenesis on PlDHS1b, M134T
pHM3522_Pharus_T211M_F	TTCGCCATGGGTGGGTACGCCGCC	Pharus lappulaceous	PlDHS1b	site-directed mutagenesis on PlDHS1b, T211M
pHM3523_Pharus_T211M_R	CCCACCCATGGCGAATGCGCGGAGC	Pharus lappulaceous	PlDHS1b	site-directed mutagenesis on PlDHS1b, T211M
pHM3524_Pharus_I220V_F	GCAGCGCGTCACCCAATGGAACCTG	Pharus lappulaceous	PlDHS1b	site-directed mutagenesis on PlDHS1b, I220V
pHM3525_Pharus_I220V_R	ATTGGGTGACGCGCTGCATGGCGGC	Pharus lappulaceous	PlDHS1b	site-directed mutagenesis on PlDHS1b, I220V
