## Supplemental Table S2 for "Dynamic Retuning of Precursor Supply Before and After the Evolution of the Dual Lignin Pathway in Poales"

### Sheet: Sheet1
Supplemental Table S2. Species and genome annotation used for TyrA and DHS phylogenies
species	clade	order	family	common name	prot or unannotated genome (u.g.)	ref	BLAST with 3 brachy genes	genome or transcriptome	Gene prefix on the phylogeny	Sequence source	Genome/transcriptome version
Acorus americanus	monocot	Acorales	Acoraceae	wetland plant	prot	phytozome		genome	Acame	Phytozome 12.0	v1.1
Allium sativum	monocot	Asparagales	Amaryllidaceae	garlic	prot	ncbi		genome	Allium_Sat	Figshare (https://figshare.com/articles/dataset/garlic_genome_and_transcriptome_resources/12570947)	GeSeq 1.80
Amborella trichopoda	Angiosperm	Amborellales	Amborellaceae	Amborella	prot	ncbi		genome	evm_27.model.AmTr_v1.0	Phytozome 12.0	v1.0
Ananas comosus	monocot	Poales	Bromeliaceae	pineapple	prot	phytozome		genome	Aco	Phytozome 12.0	v3
Apostasia shenzhenica	monocot	Asparagales	Orchidaceae	orchid	prot	ncbi		genome	Apos_	NCBI	ASM278626v1
Asparagus officinalis (garden asparagus)	monocot	Asparagales	Asparagaceae	asparagus	prot	ncbi		genome	Aoff_	NCBI	v1
Brachypodium distachyon	monocot	Poales	Poaceae	grass	prot	phytozome		genome	Bradi	Phytozome 12.0	v3.2
Brachypodium stacei	monocot	Poales	Poaceae	grass	prot	phytozome		genome	Brast	Phytozome 12.0	v1.1
Brachypodium sylvaticum	monocot	Poales	Poaceae	grass	prot	phytozome		genome	Brasy	Phytozome 12.0	v1.1
Calamus simplicifolius	monocot	Arecales	Arecaceae	rattan palm	prot	plaza_v4.5_monocots		genome	CALSI_	Monocots PLAZA 4.5	v1.0
Carex littledalei	monocot	Poales	Cyperaceae		prot	ncbi		genome	Car_Lil	NCBI	ASM1111435v1
Cocos nucifera	monocot	Arecales	Arecaceae	coconut palm	prot	ncbi		genome	Coc_Nuc	NCBI	ASM812446v1
Dendrobium catenatum	monocot	Asparagales	Orchidaceae		prot	ncbi		genome	Dcat_	NCBI	ASM160598v2
Dioscorea rotundata	monocot	Dioscoreales	Dioscoreaceae		prot	DNA Databank of Japan (DDBJ)		genome	Dio_Rot_v1	NCBI	TDr96_F1_v1.0
Ecdeiocolea monostachya	monocot	Poales	Ecdeiocoleaceae		prot	from grp		genome	Emon_	unpublished	v1
Elaeis guineensis	monocot	Arecales	Arecaceae	oil palm	prot	plaza_v4.5_monocots		genome	p5.00_	Monocots PLAZA 4.5	EG5.1
Flagellaria indica	monocot	Poales	Poaceae		prot			transcriptome	Flagellaria_indica	unpublished	v1
Hordeum vulgare	monocot	Poales	Poaceae	barley	prot	JGI		genome	Hor_Vul	Phytozome 12.0	r1
Joinvillea ascendens	monocot	Restionales	Joinvilleaceae		prot	from grp		genome	Joascv	Phytozome 13.0	v1.1
Musa acuminata	monocot	Zingiberales	Musaceae	banana	prot	phytozome		genome	GSMUA_	Phytozome 12.0	v1
Oropetium thomaeum	monocot	Poales	Poaceae	resurrection plant	prot	phytozome		genome	Oropetium	Phytozome 12.0	v1
Oryza sativa	monocot	Poales	Poaceae	rice	prot	phytozome		genome	Osa_LOC_	Phytozome 12.0	v7.0
Panicum hallii	monocot	Poales	Poaceae	Hall's panicgrass	prot	phytozome		genome	PhHAL	Phytozome 12.0	v2.1
Panicum virgatum	monocot	Poales	Poaceae	switchgrass	prot	phytozome		genome	Pavir	Phytozome 12.0	v5.1
Phalaenopsis equestris	monocot	Asparagales	Orchidaceae		prot	ncbi		genome	Pequ_	NCBI	ASM126359v1
Pharus latifolius	monocot	Poales	Poaceae		prot	from grp		genome	Pha_lat	COGE	v1.1
Phoenix dactylifera	monocot	Arecales	Arecaceae	date palm	prot	ncbi		genome	Phoe_Dac	NCBI	55x_up_171113_PBpolish2nd
Setaria italica	monocot	Poales	Poaceae	foxtail millet	prot	phytozome		genome	Seita	Phytozome 12.0	v2.2
Setaria viridis	monocot	Poales	Poaceae	green foxtail	prot	phytozome		genome	Sevir	Phytozome 12.0	v2.1
Sorghum bicolor	monocot	Poales	Poaceae	cereal grass	prot	phytozome		genome	Sobic	Phytozome 12.0	v3.1.1
Spirodela polyrhiza	monocot	Alismatales	Araceae	duckweed	prot	phytozome		genome	Spipo	Phytozome 12.0	v2
Streptochaeta angustifolia	monocot	Poales	Poaceae	basal grass	prot	from grp		genome	STRANG_	https://datacommons.cyverse.org/	v1
Xerophyta viscosa	monocot	Pandanales	Velloziaceae		prot	ncbi		genome	Xer_vis_	NCBI	ASM207613v1
Zea mays	monocot	Poales	Poaceae	maize	prot	phytozome		genome	Zm	Phytozome 12.0	PH207 v1.1
Zostera marina	monocot	Alismatales	Zosteraceae	sea grass	prot	phytozome		genome	Zosma	Phytozome 12.0	v2.2
